# Dysregulated gene expression of imprinted and X-linked genes: a link to poor development of bovine haploid androgenetic embryos

**DOI:** 10.1101/2020.10.23.350405

**Authors:** Luis Aguila, Jacinthe Therrien, Joao Suzuki, Mónica García, Amanda Trindade, Lawrence C. Smith

**Affiliations:** Département be biomedicine vétérinaire, Centre de recherche en reproduction et fertilité, Université de Montreal, Saint-Hyacinthe, QC, J2S 2M2, Canada

**Keywords:** uniparental embryo, paternally imprinting, epigenetic, bovine ICSI, diploid embryo, oocyte enucleation

## Abstract

Mammalian uniparental embryos are efficient models for genome imprinting research and allow studies on the contribution of the paternal and maternal genome to early embryonic development. In this study, we analyzed different methodologies for production of bovine haploid androgenetic embryos (hAE) to elucidate the causes behind their poor developmental potential. The results showed that hAE can be efficiently generated by using intracytoplasmic sperm injection and oocyte enucleation at telophase II. Although haploidy does not disturb early development up to around the 3^rd^ mitotic division, androgenetic development is disturbed after the time of zygote genome activation those that reach the morula stage are less capable to become a blastocyst. Analysis of gene expression indicated abnormal levels of methyltransferase 3B and key long non-coding RNAs involved in X-chromosome inactivation and genomic imprinting of the KCNQ1 locus, which is associated to the methylation status of imprinted control regions of XIST and KCNQ1OT1. Thus, our results seem to exclude micromanipulation consequences and chromosomal abnormalities as major factors in developmental restriction, suggesting that their early developmental constraint is regulated at an epigenetic level.
