## Supplementary material for "Dysregulated gene expression of imprinted and X-linked genes: a link to poor development of bovine haploid androgenetic embryos": Supplemnetal Table 1

### Sheet: Sheet1
Details of primers used for real-time PCR analysis.
Gene	Primer Sequence (5′−3′)	Fragment Size (bp)	GenBank Access No.
GAPDH	F: TCTGGCAAAGTGGACATCG	60
	R: GACCATGTAGTGAAGGTCAATGAA
SF3A1	F: CGAGTTCAAGGAGGGCAAGG	140
	R: TCTTTGGGCACAATGGTTTCT
ACTB	F: GCGGACAGGATGCAGAAA	89
	R: ACGGAGTACTTGCGCTCAG
KCNQ1OT1	F: GAGGGAAGGCCACAGACTGAG	250
	R: CACTGTGCAGAAGGCTTTGGTC
CDKN1C	F: CAGCGTTCGG TTTCGTGTTT	109
	R: CTTTACACCTTGGGGCCAGT
PHLDA2	F: CCTAAGTCCCACGGCGAATC	87
	R: CTATATCCTTGCCCTGGTCAGC
XIST	F: TTGGCTTTTAGATTAATTTGATGAACAGCAT	74
	R: CCCTTTAGACTAGGCCCATTTCATA
PGK 1	F: TGGAGATTGGCACTTCTTTGTTTG	260
	R:GTCCATTCCACACGATCTGCTTAG
HPRT	F:CCAGTCAACAGGCGACATAAA	268
	R: CTTCGAGGGGTCCTTTTCATC
GNAS	F: GCAGGAGGCTCTGAACCTCTT	250
	R: GCAGTGCTGATTCTCAGAAATTC
IGF2R	F: CGAAGCTGTCATCCTGAGTTAC	125
	R: CTGCTCTCCACAACACACTCC
DNMT3B	F: GTCCTTCCACCCTCTCTTTGAG	85
	R: GTCGTCGTCGTACATGTAGAAGA
DNMT1	F: TAGAGAACGGGAGCCAGACA	200
	R: CCGTGGGAAATGAGATGTGA
TET1	F: TGCCTACTTGCAACTGTCTTGATC	145
	R: TCTATCCTTACTGCATTTCCTTTTTG
